# Increased offspring size and reduced gestation length in an ectothermic vertebrate under a worst-case climate change scenario

**DOI:** 10.1101/2023.11.25.568677

**Authors:** David L Hubert, Ehren J Bentz, Robert T Mason

## Abstract

As global temperatures continue to increase, understanding the impacts of warming environments is increasingly relevant. Temperature is especially relevant for ectothermic organisms which depend upon consistent and predictable annual temperature cycles for reproduction and development. However, additional research is required in this area to elucidate the potential impacts of climate change on future generations. To understand how projected increases in environmental temperatures may impact reproductive outcomes within natural populations of ectothermic vertebrates, we manipulated minimum ambient temperatures during gestation in Red-sided garter snakes (*Thamnophis sirtalis parietalis*). Wild snakes were collected in the Interlake region of Manitoba, Canada during their spring mating season and allowed to mate in controlled conditions. For the duration of gestation, mated females were placed into one of two ambient thermal conditions: temperatures emulating those found in the species’ natural habitat or temperatures with a consistent 5 °C increase to match end-of-century climate change projections. We recorded observations for each litter and all neonates resulting from controlled mating trials. We observed no difference in litter sizes or birth rates between thermal conditions. However, we observed a significant reduction in gestation length and significant increase to neonate body mass and body condition associated with increased ambient temperatures. These results suggest that increased minimum temperatures during gestation may confer reproductive benefits for the northern populations of this species even under the most extreme current modeled warming predictions. We discuss the broader implications of this effect, including possible negative ecological outcomes.
