## Supplemental Tables 1-6 for "Increased offspring size and reduced gestation length in an ectothermic vertebrate under a worst-case climate change scenario"

### Sheet: Supplemental Table 1
Supplemental Table 1. Neonate traits at birth for both treatment and control conditions.
Treatment	Mother	Mass (g)	SVL (cm)	Gestation (days)	Litter size	SMI	Realative maternal body size
treatment	118	1.476	16.4	93	27	1.40598	82
treatment	118	1.407	16.2	93	27	1.36108	82
treatment	118	1.469	15.9	93	27	1.45484	82
treatment	118	1.475	16.1	93	27	1.43801	82
treatment	118	1.27	15.2	93	27	1.33099	82
treatment	118	1.38	15.6	93	27	1.39981	82
treatment	118	1.428	16	93	27	1.40313	82
treatment	118	1.231	15	93	27	1.31177	82
treatment	118	1.564	16.6	93	27	1.46728	82
treatment	118	1.436	15.7	93	27	1.44497	82
treatment	118	1.406	15.9	93	27	1.39245	82
treatment	118	1.381	15.3	93	27	1.43544	82
treatment	118	1.496	16.4	93	27	1.42503	82
treatment	118	1.297	15.4	93	27	1.33713	82
treatment	118	1.389	16.1	93	27	1.35417	82
treatment	118	1.146	14.6	93	27	1.26339	82
treatment	118	1.387	15.3	93	27	1.44167	82
treatment	118	1.436	15.8	93	27	1.43348	82
treatment	118	1.19	15.2	93	27	1.24714	82
treatment	118	1.545	16.6	93	27	1.44945	82
treatment	118	1.319	15.9	93	27	1.30629	82
treatment	118	1.225	15.6	93	27	1.24259	82
treatment	118	1.178	15.5	93	27	1.20461	82
treatment	118	1.497	15.8	93	27	1.49437	82
treatment	118	1.399	16	93	27	1.37464	82
treatment	118	1.435	15.8	93	27	1.43248	82
treatment	118	1.462	16.5	93	27	1.38204	82
treatment	170	1.267	15	94	21	1.35013	30
treatment	170	1.5	15	94	21	1.59842	30
treatment	170	1.324	15.7	94	21	1.33227	30
treatment	170	1.314	15.3	94	21	1.3658	30
treatment	170	1.395	16.2	94	21	1.34947	30
treatment	170	1.62	14.4	94	21	1.81718	30
treatment	170	1.277	15.4	94	21	1.31651	30
treatment	170	1.25	15.4	94	21	1.28868	30
treatment	170	1.251	15.6	94	21	1.26896	30
treatment	170	1.242	15	94	21	1.32349	30
treatment	170	1.26	15.4	94	21	1.29899	30
treatment	170	1.255	15.5	94	21	1.28335	30
treatment	170	1.25	15.4	94	21	1.28868	30
treatment	170	1.273	15.3	94	21	1.32318	30
treatment	170	1.152	14.5	94	21	1.28103	30
treatment	170	1.271	15.3	94	21	1.3211	30
treatment	170	1.304	15.6	94	21	1.32272	30
treatment	170	1.201	15.2	94	21	1.25867	30
treatment	170	1.095	14.4	94	21	1.22828	30
treatment	170	1.21	15.1	94	21	1.27867	30
treatment	170	1.319	15.3	94	21	1.37099	30
treatment	120	1.536	15.5	94	15	1.5707	80
treatment	120	1.435	15.7	94	15	1.44396	80
treatment	120	1.447	15.2	94	15	1.51649	80
treatment	120	1.419	14.9	94	15	1.52487	80
treatment	120	1.45	15.3	94	15	1.50716	80
treatment	120	1.463	15.8	94	15	1.46043	80
treatment	120	1.434	15.9	94	15	1.42018	80
treatment	120	1.515	15.7	94	15	1.52446	80
treatment	120	1.405	15.7	94	15	1.41377	80
treatment	120	1.474	15.4	94	15	1.51961	80
treatment	120	1.334	15.1	94	15	1.40971	80
treatment	120	1.483	15.9	94	15	1.4687	80
treatment	120	1.535	15.3	94	15	1.59551	80
treatment	120	1.585	15.4	94	15	1.63404	80
treatment	120	1.386	15.3	94	15	1.44063	80
treatment	110	1.555	16.2	94	23	1.50425	90
treatment	110	1.501	15.7	94	23	1.51037	90
treatment	110	1.708	16.4	94	23	1.62697	90
treatment	110	1.675	17.4	94	23	1.48115	90
treatment	110	1.605	16.7	94	23	1.49442	90
treatment	110	1.642	17.1	94	23	1.48405	90
treatment	110	1.759	17.5	94	23	1.54426	90
treatment	110	1.571	16	94	23	1.54364	90
treatment	110	1.542	16.2	94	23	1.49168	90
treatment	110	1.543	16.9	94	23	1.41535	90
treatment	110	1.659	16.3	94	23	1.59249	90
treatment	110	1.748	16.9	94	23	1.60339	90
treatment	110	1.679	16.5	94	23	1.58717	90
treatment	110	1.606	16.7	94	23	1.49535	90
treatment	110	1.661	16.2	94	23	1.60679	90
treatment	110	1.73	16.8	94	23	1.59876	90
treatment	110	1.7	17	94	23	1.54784	90
treatment	110	1.666	17.4	94	23	1.47319	90
treatment	110	1.599	17.2	94	23	1.43464	90
treatment	110	1.731	17	94	23	1.57607	90
treatment	110	1.575	17.1	94	23	1.4235	90
treatment	110	1.746	17.1	94	23	1.57805	90
treatment	110	1.565	16.6	94	23	1.46822	90
treatment	128	2.154	16.6	99	14	2.02079	72
treatment	128	2.051	16.2	99	14	1.98406	72
treatment	128	2.243	17.4	99	14	1.98341	72
treatment	128	1.985	16.9	99	14	1.82079	72
treatment	128	1.994	17.2	99	14	1.78904	72
treatment	128	1.756	16.6	99	14	1.6474	72
treatment	128	1.817	16.9	99	14	1.66669	72
treatment	128	1.899	16.8	99	14	1.75494	72
treatment	128	1.869	16.9	99	14	1.71438	72
treatment	128	1.955	17	99	14	1.78002	72
treatment	128	1.812	17.1	99	14	1.6377	72
treatment	128	1.977	16.5	99	14	1.86888	72
treatment	128	1.991	16.9	99	14	1.82629	72
treatment	128	2.044	16.9	99	14	1.87491	72
treatment	166	1.453	15.9	98	31	1.43899	34
treatment	166	1.515	15.3	98	31	1.57472	34
treatment	166	1.398	15.6	98	31	1.41807	34
treatment	166	1.526	15.1	98	31	1.6126	34
treatment	166	1.374	15.6	98	31	1.39373	34
treatment	166	1.53	15.9	98	31	1.51525	34
treatment	166	1.467	15.5	98	31	1.50014	34
treatment	166	1.396	15.2	98	31	1.46304	34
treatment	166	1.528	16.2	98	31	1.47813	34
treatment	166	1.526	16.2	98	31	1.4762	34
treatment	166	1.432	15.5	98	31	1.46435	34
treatment	166	1.435	15.5	98	31	1.46742	34
treatment	166	1.466	15.1	98	31	1.5492	34
treatment	166	1.385	15.6	98	31	1.40488	34
treatment	166	1.436	15.2	98	31	1.50496	34
treatment	166	1.449	14.9	98	31	1.55711	34
treatment	166	1.333	14.5	98	31	1.4823	34
treatment	166	1.363	15.2	98	31	1.42845	34
treatment	166	1.427	15.1	98	31	1.50798	34
treatment	166	1.42	15.6	98	31	1.44039	34
treatment	166	1.401	14.8	98	31	1.51833	34
treatment	166	1.451	15.7	98	31	1.46006	34
treatment	166	1.362	15	98	31	1.45137	34
treatment	166	1.508	15	98	31	1.60695	34
treatment	166	1.447	16	98	31	1.4218	34
treatment	166	1.403	15.1	98	31	1.48262	34
treatment	166	1.453	15.4	98	31	1.49796	34
treatment	166	1.351	15.2	98	31	1.41588	34
treatment	166	1.369	15.4	98	31	1.41136	34
treatment	166	1.459	15.5	98	31	1.49196	34
treatment	166	1.462	15.7	98	31	1.47113	34
treatment	154	1.667	15.9	98	24	1.65093	46
treatment	154	1.582	16	98	24	1.55445	46
treatment	154	1.643	16	98	24	1.61439	46
treatment	154	1.581	15.5	98	24	1.61671	46
treatment	154	1.623	15.5	98	24	1.65966	46
treatment	154	1.664	15.7	98	24	1.67439	46
treatment	154	1.596	15.8	98	24	1.5932	46
treatment	154	1.632	15.5	98	24	1.66887	46
treatment	154	1.613	15.5	98	24	1.64944	46
treatment	154	1.689	15.7	98	24	1.69954	46
treatment	154	1.613	16	98	24	1.58491	46
treatment	154	1.572	15.9	98	24	1.55685	46
treatment	154	1.537	15.1	98	24	1.62423	46
treatment	154	1.479	15.1	98	24	1.56294	46
treatment	154	1.475	15.3	98	24	1.53314	46
treatment	154	1.637	15.6	98	24	1.6605	46
treatment	154	1.506	15.4	98	24	1.5526	46
treatment	154	1.405	15.2	98	24	1.47247	46
treatment	154	1.576	15.1	98	24	1.66544	46
treatment	154	1.692	15.7	98	24	1.70256	46
treatment	154	1.645	15.9	98	24	1.62914	46
treatment	154	1.569	15	98	24	1.67195	46
treatment	154	1.638	15.4	98	24	1.68868	46
treatment	154	1.684	15.7	98	24	1.69451	46
treatment	158	1.832	16.3	97	11	1.75856	42
treatment	158	1.843	15.8	97	11	1.83977	42
treatment	158	1.844	16.7	97	11	1.71695	42
treatment	158	1.967	16.7	97	11	1.83148	42
treatment	158	1.96	16.7	97	11	1.82496	42
treatment	158	1.858	16.5	97	11	1.75638	42
treatment	158	1.786	15.9	97	11	1.76878	42
treatment	158	1.944	16.3	97	11	1.86607	42
treatment	158	1.938	17.2	97	11	1.73879	42
treatment	158	1.889	16.2	97	11	1.82735	42
treatment	158	1.926	16.4	97	11	1.83463	42
treatment	138	1.325	15.5	97	14	1.35493	62
treatment	138	1.427	14.9	97	14	1.53347	62
treatment	138	1.446	14.8	97	14	1.5671	62
treatment	138	1.435	14.8	97	14	1.55517	62
treatment	138	1.324	14.9	97	14	1.42278	62
treatment	138	1.408	14.6	97	14	1.55223	62
treatment	138	1.321	14.9	97	14	1.41956	62
treatment	138	1.3	14.9	97	14	1.39699	62
treatment	138	1.437	14.5	97	14	1.59795	62
treatment	138	1.365	15	97	14	1.45456	62
treatment	138	1.397	14.9	97	14	1.50123	62
treatment	138	1.33	15	97	14	1.41727	62
treatment	138	1.294	15.1	97	14	1.36744	62
treatment	138	1.31	15.4	97	14	1.35053	62
treatment	136	1.87	16.6	100	13	1.75435	64
treatment	136	2.042	17.3	100	13	1.8188	64
treatment	136	1.771	16.1	100	13	1.72659	64
treatment	136	2.015	17	100	13	1.83465	64
treatment	136	2.063	17.2	100	13	1.85094	64
treatment	136	1.607	15.7	100	13	1.61703	64
treatment	136	1.78	16.6	100	13	1.66992	64
treatment	136	1.946	16.9	100	13	1.78501	64
treatment	136	1.739	16.4	100	13	1.6565	64
treatment	136	1.997	17.6	100	13	1.7407	64
treatment	136	1.876	16.8	100	13	1.73369	64
treatment	136	1.813	16.8	100	13	1.67547	64
treatment	136	1.725	16.3	100	13	1.65585	64
treatment	150	1.501	15.9	104	14	1.48653	50
treatment	150	1.367	14.2	104	14	1.56058	50
treatment	150	1.431	15.1	104	14	1.51221	50
treatment	150	1.317	14.7	104	14	1.43951	50
treatment	150	1.331	15.1	104	14	1.40654	50
treatment	150	1.236	14.4	104	14	1.38644	50
treatment	150	1.26	15.4	104	14	1.29899	50
treatment	150	1.107	14.3	104	14	1.25266	50
treatment	150	1.083	14.3	104	14	1.22551	50
treatment	150	1.452	15.7	104	14	1.46107	50
treatment	150	1.257	14.4	104	14	1.41	50
treatment	150	1.32	14.9	104	14	1.41849	50
treatment	150	1.421	15.4	104	14	1.46497	50
treatment	150	1.526	16.1	104	14	1.48773	50
treatment	108	1.349	15.9	104	6	1.336	92
treatment	108	1.355	15.1	104	6	1.4319	92
treatment	108	1.322	16.1	104	6	1.28885	92
treatment	108	1.5	15.5	104	6	1.53388	92
treatment	108	1.278	15.7	104	6	1.28598	92
treatment	108	1.334	15	104	6	1.42153	92
control	200	1.233	14.7	111	15	1.2937	100
control	200	1.595	15.7	111	15	1.53363	100
control	200	1.609	16	111	15	1.50873	100
control	200	1.706	16.1	111	15	1.58652	100
control	200	1.508	15.2	111	15	1.51357	100
control	200	1.608	15.2	111	15	1.61394	100
control	200	1.64	15.8	111	15	1.56367	100
control	200	1.896	16.3	111	15	1.73457	100
control	200	1.743	16.1	111	15	1.62093	100
control	200	1.735	16	111	15	1.62688	100
control	200	1.637	15	111	15	1.67217	100
control	200	1.553	15.9	111	15	1.46838	100
control	200	1.775	16.8	111	15	1.56008	100
control	200	1.575	16.3	111	15	1.4409	100
control	200	1.627	15.9	111	15	1.53835	100
control	212	1.095	13.7	111	26	1.26144	88
control	212	1.013	14.1	111	26	1.12327	88
control	212	0.968	13.5	111	26	1.1371	88
control	212	0.829	12.6	111	26	1.06714	88
control	212	1.092	14.2	111	26	1.19957	88
control	212	1.048	13.8	111	26	1.19571	88
control	212	1.057	14.1	111	26	1.17206	88
control	212	1.023	13.8	111	26	1.16718	88
control	212	1.009	13.8	111	26	1.15121	88
control	212	1.049	14.2	111	26	1.15234	88
control	212	1.03	13.6	111	26	1.19815	88
control	212	1.106	14.3	111	26	1.2037	88
control	212	0.942	13.6	111	26	1.09578	88
control	212	0.921	13.6	111	26	1.07135	88
control	212	1.095	13.9	111	26	1.23742	88
control	212	1.024	14.4	111	26	1.1042	88
control	212	1.053	13.7	111	26	1.21306	88
control	212	0.976	13.7	111	26	1.12435	88
control	212	1.156	14.8	111	26	1.20205	88
control	212	1.085	13.9	111	26	1.22612	88
control	212	1.038	13.7	111	26	1.19578	88
control	212	1.042	13.3	111	26	1.24851	88
control	212	1.122	13.6	111	26	1.30517	88
control	212	1.037	14.6	111	26	1.09795	88
control	212	1.042	14.1	111	26	1.15543	88
control	212	1.071	14.1	111	26	1.18759	88
control	274	1.497	13.9	114	18	1.69171	26
control	274	1.333	14.5	114	18	1.42427	26
control	274	1.454	14.6	114	18	1.53945	26
control	274	1.539	14.9	114	18	1.58608	26
control	274	1.465	15.2	114	18	1.47042	26
control	274	1.819	14.9	114	18	1.87464	26
control	274	1.456	15.2	114	18	1.46138	26
control	274	1.491	15.5	114	18	1.45821	26
control	274	1.479	15.1	114	18	1.49752	26
control	274	1.462	15.1	114	18	1.48031	26
control	274	1.452	14.2	114	18	1.59504	26
control	274	1.474	15.2	114	18	1.47945	26
control	274	1.543	15.4	114	18	1.52208	26
control	274	1.392	14.4	114	18	1.50102	26
control	274	1.356	14.3	114	18	1.47578	26
control	274	1.481	14.7	114	18	1.55391	26
control	274	1.498	15.2	114	18	1.50354	26
control	274	1.504	15	114	18	1.53631	26
control	268	1.17	14.6	114	35	1.23876	32
control	268	1.053	14	114	35	1.1787	32
control	268	1.096	14	114	35	1.22683	32
control	268	1.212	15	114	35	1.23804	32
control	268	1.338	14.2	114	35	1.46981	32
control	268	1.287	15	114	35	1.31465	32
control	268	1.336	15	114	35	1.3647	32
control	268	1.336	14.7	114	35	1.40177	32
control	268	1.125	14.9	114	35	1.15941	32
control	268	1.331	15.6	114	35	1.29068	32
control	268	1.131	14.6	114	35	1.19747	32
control	268	1.219	15.4	114	35	1.20247	32
control	268	1.194	15.2	114	35	1.19841	32
control	268	1.123	14.3	114	35	1.2222	32
control	268	1.185	15.1	114	35	1.19984	32
control	268	1.27	14.3	114	35	1.38218	32
control	268	1.291	14.7	114	35	1.35455	32
control	268	1.34	15.2	114	35	1.34495	32
control	268	1.217	14.7	114	35	1.27691	32
control	268	1.13	14.5	114	35	1.20737	32
control	268	1.308	15	114	35	1.3361	32
control	268	1.32	14.4	114	35	1.42338	32
control	268	1.184	14.3	114	35	1.28859	32
control	268	1.296	14.2	114	35	1.42367	32
control	268	1.363	14.9	114	35	1.40469	32
control	268	1.247	14.5	114	35	1.33238	32
control	268	1.131	14.5	114	35	1.20844	32
control	268	1.156	13.7	114	35	1.33171	32
control	268	1.125	13.9	114	35	1.27133	32
control	268	1.237	15.2	114	35	1.24157	32
control	268	1.444	15.3	114	35	1.43679	32
control	268	1.301	15.1	114	35	1.31729	32
control	268	1.233	15	114	35	1.25949	32
control	268	1.153	14.2	114	35	1.26658	32
control	268	1.18	14.3	114	35	1.28423	32
control	272	0.972	13.4	118	28	1.15312	28
control	272	1.12	13.7	118	28	1.29024	28
control	272	1.124	13.9	118	28	1.2702	28
control	272	0.894	13.8	118	28	1.02	28
control	272	0.966	13.4	118	28	1.146	28
control	272	0.954	13.7	118	28	1.09901	28
control	272	1.107	13.8	118	28	1.26302	28
control	272	0.977	13.8	118	28	1.1147	28
control	272	1.096	14.2	118	28	1.20397	28
control	272	1.031	13.6	118	28	1.19931	28
control	272	1.036	13.9	118	28	1.17075	28
control	272	1.013	14	118	28	1.13393	28
control	272	0.922	13.5	118	28	1.08307	28
control	272	1.12	14	118	28	1.2537	28
control	272	1.113	14.1	118	28	1.23416	28
control	272	1.159	14.8	118	28	1.20517	28
control	272	1.117	13.9	118	28	1.26229	28
control	272	0.891	11.7	118	28	1.26542	28
control	272	1.105	14.3	118	28	1.20261	28
control	272	0.992	13.7	118	28	1.14279	28
control	272	1.029	14.2	118	28	1.13037	28
control	272	1.143	14.7	118	28	1.19927	28
control	272	1.095	14.5	118	28	1.16997	28
control	272	1.065	13.6	118	28	1.23886	28
control	272	1.011	13.7	118	28	1.16467	28
control	272	1.1	14.5	118	28	1.17531	28
control	272	1.051	14.2	118	28	1.15453	28
control	272	0.955	13.4	118	28	1.13295	28
control	232	1.313	16.1	122	15	1.22104	68
control	232	1.56	17	122	15	1.34976	68
control	232	1.513	16	122	15	1.41871	68
control	232	1.535	16.9	122	15	1.33857	68
control	232	1.491	16.6	122	15	1.33145	68
control	232	1.593	16.7	122	15	1.41125	68
control	232	1.431	16.3	122	15	1.30916	68
control	232	1.468	16.8	122	15	1.29026	68
control	232	1.56	16	122	15	1.46278	68
control	232	1.573	17.4	122	15	1.31967	68
control	232	1.451	17	122	15	1.25545	68
control	232	1.577	16.4	122	15	1.43108	68
control	232	1.504	16.7	122	15	1.33241	68
control	232	1.583	17.1	122	15	1.35905	68
control	232	1.405	16.2	122	15	1.29591	68
control	250	1.279	15.9	122	18	1.20931	50
control	250	1.347	16.3	122	18	1.23232	50
control	250	1.44	15.8	122	18	1.37298	50
control	250	1.382	16.1	122	18	1.28521	50
control	250	1.395	15.7	122	18	1.34132	50
control	250	1.314	16.2	122	18	1.21198	50
control	250	1.354	15.9	122	18	1.28022	50
control	250	1.36	15.7	122	18	1.30767	50
control	250	1.427	16	122	18	1.33807	50
control	250	1.408	16.3	122	18	1.28812	50
control	250	1.44	16.6	122	18	1.28591	50
control	250	1.301	16.2	122	18	1.19999	50
control	250	1.325	16	122	18	1.24243	50
control	250	1.293	15.6	122	18	1.25383	50
control	250	1.437	16.8	122	18	1.26301	50
control	250	1.259	16.2	122	18	1.16125	50
control	250	1.447	16.1	122	18	1.34566	50
control	250	1.248	15.6	122	18	1.21019	50
control	252	1.413	16	122	17	1.32494	48
control	252	1.428	16.7	122	17	1.26508	48
control	252	1.438	16.5	122	17	1.29446	48
control	252	1.177	16	122	17	1.10365	48
control	252	1.343	16	122	17	1.25931	48
control	252	1.465	17	122	17	1.26756	48
control	252	1.38	15.8	122	17	1.31577	48
control	252	1.384	16.2	122	17	1.27654	48
control	252	1.245	16.3	122	17	1.139	48
control	252	1.394	16.3	122	17	1.27531	48
control	252	1.274	16.2	122	17	1.17508	48
control	252	1.242	16.3	122	17	1.13626	48
control	252	1.317	16.7	122	17	1.16674	48
control	252	1.492	17.3	122	17	1.26132	48
control	252	1.377	16.5	122	17	1.23955	48
control	252	1.445	16.4	122	17	1.31129	48
control	252	1.022	15.6	122	17	0.991038	48
control	258	1.475	15.8	122	12	1.40635	42
control	258	1.583	16.7	122	12	1.40239	42
control	258	1.597	16.3	122	12	1.46103	42
control	258	1.677	16.5	122	12	1.5096	42
control	258	1.496	15.9	122	12	1.41448	42
control	258	1.478	16.6	122	12	1.31985	42
control	258	1.522	16.4	122	12	1.38117	42
control	258	1.48	16.4	122	12	1.34305	42
control	258	1.666	17.4	122	12	1.39769	42
control	258	1.581	16.6	122	12	1.41182	42
control	258	1.431	15.8	122	12	1.3644	42
control	258	1.472	16.3	122	12	1.34667	42
control	280	1.51	16.9	123	1	1.31676	20
control	254	1.403	16.2	123	11	1.29407	46
control	254	1.234	15.7	127	11	1.18652	46
control	254	1.415	15.6	127	11	1.37213	46
control	254	1.2	14.6	127	11	1.27053	46
control	254	1.286	15.6	127	11	1.24704	46
control	254	1.214	15	127	11	1.24008	46
control	254	1.449	16.1	127	11	1.34752	46
control	254	1.526	16.2	127	11	1.40752	46
control	254	1.253	15.1	127	11	1.26869	46
control	254	1.478	16.2	127	11	1.36324	46
control	254	1.482	15.9	127	11	1.40125	46
control	220	1.506	16.9	125	9	1.31328	80
control	220	1.564	16.2	125	9	1.44257	80
control	220	1.411	16.8	125	9	1.24016	80
control	220	1.45	16.2	125	9	1.33742	80
control	220	1.462	17.2	125	9	1.2455	80
control	220	1.485	16.5	125	9	1.33677	80
control	220	1.375	16.7	125	9	1.21812	80
control	220	1.52	16.9	125	9	1.32548	80
control	220	1.385	16.5	125	9	1.24675	80
control	226	1.327	14.9	133	8	1.36759	74
control	226	1.095	15.8	133	8	1.04404	74
control	226	1.281	15.8	133	8	1.22138	74
control	226	1.361	15.6	133	8	1.31977	74
control	226	1.06	15.9	133	8	1.00224	74
control	226	1.04	15.4	133	8	1.0259	74
control	226	1.046	15.7	133	8	1.00575	74
control	226	1.148	16	133	8	1.07646	74
control	236	1.24	14.7	140	9	1.30104	64
control	236	1.355	15.3	140	9	1.34823	64
control	236	1.38	15.5	140	9	1.34966	64
control	236	1.395	16.4	140	9	1.26592	64
control	236	1.458	16	140	9	1.36714	64
control	236	1.288	15.4	140	9	1.27054	64
control	236	1.406	16.6	140	9	1.25555	64
control	236	1.287	15.3	140	9	1.28057	64
control	236	1.355	15.3	140	9	1.34823	64

### Sheet: Supplemental Table 2
Supplemental Table 2. Linear mixed-effects model comparison results.
Model	npar	AIC	BIC	logLik	deviance	Chisq	Df	Pr(>Chisq)
Mass_model_reduced	3	-697.685	-685.459	351.843	-703.685	NA	NA	NA
Mass_model_mid	4	-700.866	-684.564	354.433	-708.866	5.18048	1	0.022842
Mass_model_full	5	-698.962	-678.586	354.481	-708.962	0.0966706	1	0.755862
SVL_model_reduced	3	647.135	659.361	-320.567	641.135	NA	NA	NA
SVL_model_mid	4	648.78	665.082	-320.39	640.78	0.354646	1	0.551495
SVL_model_full	5	649.942	670.319	-319.971	639.942	0.838174	1	0.359919
SMI_model_reduced	3	-832.04	-819.82	419.02	-838.04	NA	NA	NA
SMI_model_mid	4	-843.43	-827.13	425.71	-851.43	13.3827	1	0.000254
SMI_model_full	5	-841.46	-821.08	425.73	-851.46	0.0349	1	0.851868
Gestation_model_reduced	3	80.2241	92.4502	-37.1121	74.2241	NA	NA	NA
Gestation_model_mid	4	42.0707	58.3721	-17.0353	34.0707	40.1535	1	2.34775e-10
Gestation_model_full	5	44.0699	64.4466	-17.0349	34.0699	0.000785681	1	0.977638

### Sheet: Supplemental Table 3
Supplemental Table 3. Litter-wide traits at birth.
Mother	Treatment	Realative maternal body size	Total litter mass (g)	Average nenonate mass (g)	Gestation (days)	Litter size	Average neonate SVL (cm)	Average neonate SMI	Stillborn	Deformed
108	treatment	92	8.138	1.35633	104	6	15.55	1.38302	1	0
110	treatment	90	37.766	1.642	94	23	16.7348	1.52529	0	0
118	treatment	82	37.324	1.38237	93	27	15.7926	1.37905	0	0
120	treatment	80	21.901	1.46007	94	15	15.4733	1.49668	0	0
128	treatment	72	27.547	1.96764	99	14	16.85	1.81209	0	0
136	treatment	64	24.244	1.86492	100	13	16.7154	1.73227	0	0
138	treatment	62	19.119	1.36564	97	14	14.9429	1.46366	0	0
150	treatment	50	18.609	1.32921	104	14	14.9929	1.41509	2	1
154	treatment	46	38.318	1.59658	98	24	15.5625	1.62423	0	0
158	treatment	42	20.787	1.88973	97	11	16.4273	1.7967	0	0
166	treatment	34	44.525	1.43629	98	31	15.4032	1.48088	0	0
170	treatment	30	27.03	1.28714	94	21	15.2381	1.34603	0	0
200	control	100	24.44	1.62933	111	15	15.8	1.55173	0	0
212	control	88	26.923	1.0355	111	26	13.8731	1.17283	0	0
220	control	80	13.158	1.462	125	9	16.6556	1.30067	9	0
226	control	74	9.358	1.16975	133	8	15.6375	1.13289	12	0
232	control	68	22.557	1.5038	122	15	16.6133	1.34177	0	0
236	control	64	12.164	1.35156	140	9	15.6111	1.30965	0	0
250	control	50	24.456	1.35867	122	18	16.0556	1.2683	0	0
252	control	48	22.836	1.34329	122	17	16.3412	1.2237	4	0
254	control	46	14.94	1.35818	123	11	15.6545	1.30896	0	0
258	control	42	18.458	1.53817	122	12	16.3917	1.39654	0	0
268	control	32	43.062	1.23034	114	35	14.6714	1.29417	0	0
272	control	28	29.158	1.04136	118	28	13.8571	1.18141	0	0
274	control	26	26.695	1.48306	114	18	14.85	1.53617	1	1
280	control	20	1.51	1.51	123	1	16.9	1.31676	0	0

### Sheet: Supplemental Table 4
Supplemental Table 4. Relationships between neonate traits at birth calculated using linear mixed-effect models for each treatment (where mother is treated as a random effect).
Comparison	Treatment	df	F-statistic	r.squared	n	slope	intercept	p.value
Neonate SVL (cm) x neonate mass (g)	control	214	9.98	0.413	222	0.111	-0.384	1.64e-19
Neonate SVL (cm) x neonate mass (g)	treatment	209	8.86	0.18	213	0.118	-0.311	3.53e-16
Neonate SVL (cm) x neonate SMI	control	214	-0.135	0.000129	222	-0.00151	1.33	0.893
Neonate SVL (cm) x neonate SMI	treatment	210	-0.162	8.04e-05	213	-0.00218	1.57	0.871
Neonate mass (g) x neonate SMI	control	218	21.2	0.734	222	0.683	0.385	5.31e-55
Neonate mass (g) x neonate SMI	treatment	95	25	0.878	213	0.713	0.435	1.7e-43
Litter size x neonate mass (g)	control	12.9	-2.27	0.23	222	-0.0114	1.54	0.0411
Litter size x neonate mass (g)	treatment	9.98	-0.751	0.0386	213	-0.00756	1.68	0.47
Litter size x neonate SVL (cm)	control	13.1	-3.89	0.449	222	-0.084	17	0.00184
Litter size x neonate SVL (cm)	treatment	10	-0.357	0.00774	213	-0.0106	16	0.729
Litter size x neonate gestation length (days)	control	12	-2.75	0.356	222	-0.564	131	0.0177
Litter size x neonate gestation length (days)	treatment	0.00565	-10.3	0.901	213	-0.307	103	0.969
Litter size x neonate SMI	control	13	-0.554	0.0171	222	-0.00223	1.35	0.589
Litter size x neonate SMI	treatment	9.94	-0.851	0.0456	213	-0.00582	1.64	0.415
Gestation length (days) x neonate mass (g)	control	13.8	-0.0987	0.000432	222	-0.000619	1.43	0.923
Gestation length (days) x neonate mass (g)	treatment	10	0.0974	0.00057	213	0.002	1.35	0.924
Gestation length (days) x neonate SVL (cm)	control	13.1	1.22	0.0616	222	0.0374	11.1	0.245
Gestation length (days) x neonate SVL (cm)	treatment	10.1	-0.375	0.00718	213	-0.0221	18	0.716
Gestation length (days) x SMI	control	13.2	-1.13	0.049	222	-0.00462	1.87	0.278
Gestation length (days) x SMI	treatment	10	0.295	0.00485	213	0.00414	1.13	0.774

### Sheet: Supplemental Table 5
Supplemental table 5: Coefficients table for fixed effects from LMM "Traiti ~ Traiti+1 * Traiti+n * Treatment + (1 | Mother)"
Traiti	Term	Estimate	Std.Error	df	t-value	Pr(>|t|)	sig
Mass	(Intercept)	-10.21	7.692	405.1	-1.328	0.1849
Mass	SVL	0.8563	0.4851	418.8	1.765	0.0782	.
Mass	Gestation	0.08089	0.06391	401.6	1.266	0.2063
Mass	Litter_size	0.4465	0.5421	339.2	0.824	0.4107
Mass	Treatmenttreatment	56.83	22.52	418.1	2.524	0.012	*
Mass	SVL:Gestation	-0.006064	0.004033	419	-1.504	0.1335
Mass	SVL:Litter_size	-0.03155	0.03439	395.5	-0.918	0.3594
Mass	Gestation:Litter_size	-0.003716	0.004675	332.7	-0.795	0.4272
Mass	SVL:Treatmenttreatment	-3.311	1.424	416	-2.325	0.0205	*
Mass	Gestation:Treatmenttreatment	-0.5546	0.2222	418.6	-2.496	0.0129	*
Mass	Litter_size:Treatmenttreatment	-2.671	1.215	413.9	-2.198	0.0285	*
Mass	SVL:Gestation:Litter_size	0.0002587	0.0002963	390.5	0.873	0.3831
Mass	SVL:Gestation:Treatmenttreatment	0.0321	0.01406	415.4	2.284	0.0229	*
Mass	SVL:Litter_size:Treatmenttreatment	0.1471	0.07649	417.7	1.923	0.0551	.
Mass	Gestation:Litter_size:Treatmenttreatment	0.02629	0.01203	415.9	2.185	0.0295	*
Mass	SVL:Gestation:Litter_size:Treatmenttreatment	-0.001435	0.0007575	416.6	-1.894	0.0589	.
SVL	(Intercept)	2.61207	16.2448	286.641	0.161	0.8724
SVL	Mass	14.4571	11.8276	401.092	1.222	0.2223
SVL	Gestation	0.101017	0.135251	273.925	0.747	0.4558
SVL	Litter_size	0.946648	1.14945	190.85	0.824	0.4112
SVL	Treatmenttreatment	94.4955	46.4049	293.622	2.036	0.0426	*
SVL	Mass:Gestation	-0.111499	0.099175	391.978	-1.124	0.2616
SVL	Mass:Litter_size	-1.21168	0.8599	333.834	-1.409	0.1597
SVL	Gestation:Litter_size	-0.009307	0.009922	184.151	-0.938	0.3495
SVL	Mass:Treatmenttreatment	-77.8159	31.6938	387.941	-2.455	0.0145	*
SVL	Gestation:Treatmenttreatment	-0.932423	0.459832	302.675	-2.028	0.0435	*
SVL	Litter_size:Treatmenttreatment	-3.77319	2.57959	299.647	-1.463	0.1446
SVL	Mass:Gestation:Litter_size	0.011	0.007422	323.405	1.482	0.1393
SVL	Mass:Gestation:Treatmenttreatment	0.758993	0.314658	391.858	2.412	0.0163	*
SVL	Mass:Litter_size:Treatmenttreatment	3.74811	1.78068	401.579	2.105	0.0359	*
SVL	Gestation:Litter_size:Treatmenttreatment	0.036378	0.025748	313.394	1.413	0.1587
SVL	Mass:Gestation:Litter_size:Treatmenttreatment	-0.035757	0.017719	406.509	-2.018	0.0442	*
SMI	(Intercept)	-1.068	3.201	318.7	-0.334	0.7388
SMI	Mass	2.523	2.42	331.7	1.043	0.2979
SMI	SVL	0.08428	0.2072	310.4	0.407	0.6845
SMI	Gestation	0.01417	0.02663	330.3	0.532	0.595
SMI	Litter_size	-0.2148	0.1531	330.7	-1.403	0.1616
SMI	Treatmenttreatment	-10.54	8.769	328.3	-1.202	0.2301
SMI	Mass:SVL	-0.1093	0.1562	322	-0.7	0.4847
SMI	Mass:Gestation	-0.006288	0.0202	339.5	-0.311	0.7557
SMI	SVL:Gestation	-0.00101	0.001721	321.4	-0.587	0.5577
SMI	Mass:Litter_size	0.2654	0.1228	340.6	2.16	0.0314	*
SMI	SVL:Litter_size	0.01238	0.01003	319.1	1.234	0.218
SMI	Gestation:Litter_size	0.001975	0.001281	337.9	1.542	0.124
SMI	Mass:Treatmenttreatment	9.436	6.289	323.1	1.5	0.1345
SMI	SVL:Treatmenttreatment	0.664	0.5611	342.7	1.184	0.2374
SMI	Gestation:Treatmenttreatment	0.1137	0.08827	311.5	1.289	0.1985
SMI	Litter_size:Treatmenttreatment	1.03	0.5225	268.1	1.97	0.0498	*
SMI	Mass:SVL:Gestation	0.0004642	0.001301	329.4	0.357	0.7215
SMI	Mass:SVL:Litter_size	-0.01608	0.007971	326.3	-2.017	0.0445	*
SMI	Mass:Gestation:Litter_size	-0.002334	0.001031	343.8	-2.263	0.0242	*
SMI	SVL:Gestation:Litter_size	-0.0001171	8.385e-05	325.8	-1.396	0.1636
SMI	Mass:SVL:Treatmenttreatment	-0.5954	0.401	337.3	-1.485	0.1385
SMI	Mass:Gestation:Treatmenttreatment	-0.09902	0.06323	307.5	-1.566	0.1183
SMI	SVL:Gestation:Treatmenttreatment	-0.007221	0.005644	325.9	-1.279	0.2017
SMI	Mass:Litter_size:Treatmenttreatment	-0.9499	0.3748	271.4	-2.535	0.0118	*
SMI	SVL:Litter_size:Treatmenttreatment	-0.06499	0.03352	278.6	-1.939	0.0535	.
SMI	Gestation:Litter_size:Treatmenttreatment	-0.01048	0.005375	259.6	-1.95	0.0523	.
SMI	Mass:SVL:Gestation:Litter_size	0.0001433	6.68e-05	329.2	2.145	0.0327	*
SMI	Mass:SVL:Gestation:Treatmenttreatment	0.006313	0.004029	321.5	1.567	0.1182
SMI	Mass:SVL:Litter_size:Treatmenttreatment	0.06026	0.02396	281.5	2.515	0.0125	*
SMI	Mass:Gestation:Litter_size:Treatmenttreatment	0.009468	0.003841	262.4	2.465	0.0143	*
SMI	SVL:Gestation:Litter_size:Treatmenttreatment	0.0006655	0.0003446	269.3	1.931	0.0545	.
SMI	Mass:SVL:Gestation:Litter_size:Treatmenttreatment	-0.0006032	0.0002454	271.6	-2.458	0.0146	*

### Sheet: Supplemental Table 6
Supplemental Table 6. Relationships between relative maternal body size and neonate traits at birth calculated using Kendall's Tau correlation for each treatment.
Trait	Treatment	tau	p.value	n
Neonate mass (g)	control	0.109	0.0208	14
Neonate mass (g)	treatment	0.157	0.00109	12
Neonate SMI	control	-0.0482	0.305	14
Neonate SMI	treatment	0.0248	0.606	12
Neonate SVL (cm)	control	0.224	2.39e-06	14
Neonate SVL (cm)	treatment	0.286	5.21e-09	12
Gestation length (days)	control	0.0389	0.446	14
Gestation length (days)	treatment	-0.156	0.00267	12
Litter size	control	-0.28	1.5e-08	14
Litter size	treatment	-0.1	0.0486	12
Total liter mass (g)	control	-0.0769	0.747	14
Total liter mass (g)	treatment	-0.0909	0.737	12
